# Reanalysis of sequences of alleged Javan tiger highlights the difficulties in studying big cats and the need for high throughput sequencing

**DOI:** 10.1101/2024.04.15.589466

**Authors:** Anubhab Khan, Yulianto Yulianto, Sabhrina Gita Aninta, Wirdateti Wirdateti

**Affiliations:** Section for Computational and RNA Biology, Department of Biology, University of Copenhagen, Denmark; School of Biodiversity, One Health and Veterinary Medicine, University of Glasgow, UK; Department of Biology, Pwani University, Kenya; Research Center for Applied Zoology, National Research and Innovation Agency (BRIN), Cibinong, West Java, Indonesia; Research Center for Biosystematics and Evolution, National Research and Innovation Agency (BRIN), Cibinong, West Java, Indonesia

## Abstract

Big cats are of conservation concern throughout their range. Genetic tools are often employed to study them for various purposes. However, there are several difficulties in using genetic tools for big cat conservation which may be resolved by modern methods of DNA sequencing. Recent reports of discovery of Javan tigers in West Java, Indonesia highlights few of the difficulties in big cat genetics. We reanalysed the data of the original reports and found that the results were unreliable. However, resequencing of the DNA extracts confirm that the sighting could have been that of a tiger, but the subspecies cannot be confirmed. The work highlights the urgency for development of high throughput sequencing infrastructure in the tropics and the need for reliable databases for studies of big cats.
