## Supplementary table 1 for "Reanalysis of sequences of alleged Javan tiger highlights the difficulties in studying big cats and the need for high throughput sequencing"

Acession	Species	Subspeceis	Comment
NC_051810.1:68724255-68726124	Dog		NuMt
AB048589.1	Dog		NuMt
MF136765.1	Leopard		NuMt
OQ117410.1	Leopard
MN124244.1	Lion		NuMt
AB211408.1	Tiger	Amur
AB211409.1	Tiger	Amur
AB211410.1	Tiger	Amur
AB211411.1	Tiger	Amur
AF053031.1	Tiger	Amur
AF053033.1	Tiger	Amur
AF053034.1	Tiger	Amur
FJ895266.1	Tiger	Amur
MH893763.2:14173-15312	Tiger	Amur
MN624080.1:14530-15669	Tiger	Amur
AF053053.1	Tiger	Bengal	NuMt
AF053019.1	Tiger	Bengal
AF053024.1	Tiger	Bengal
AF053025.1	Tiger	Bengal
JF357967.1:14172-15311	Tiger	Bengal
JF357968.1:14172-15311	Tiger	Bengal
KF892541.1:14173-15312	Tiger	Bengal
AF053050.1	Tiger	Indochinese
AF053051.1	Tiger	Indochinese
JF357971.1:14077-15216	Tiger	Indochinese
JF357972.1:13017-14156	Tiger	Indochinese
FJ403465.1	Tiger	Javanese
FJ403466.1	Tiger	Javanese
FJ403467.2	Tiger	Javanese
MH290773.1	Tiger	Javanese
OQ601561.1	Tiger	Javanese
OQ601562.1	Tiger	Javanese
HM589214.1:15069-16208	Tiger	South China
HM589215.1:15113-16252	Tiger	South China
NC_014770.1:15113-16252	Tiger	South China
AF053054.1	Tiger	Sumatran	NuMt
AF053045.1	Tiger	Sumatran
AF053046.1	Tiger	Sumatran
AF053047.1	Tiger	Sumatran
AF053048.1	Tiger	Sumatran
JF357970.1:14173-15312	Tiger	Sumatran
OQ629466.1	Tiger	Sumatran
OQ629467.1	Tiger	Sumatran
OQ629468.1	Tiger	Sumatran
OQ629469.1	Tiger	Sumatran
OQ629470.1	Tiger	Sumatran
OQ629471.1	Tiger	Sumatran
